# Temporal multi-omic profiling of immune, gut, and microbiome responses to ischemic stroke reveals convergence of host and microbial perturbations one week after brain injury

**DOI:** 10.64898/2026.05.25.727504

**Authors:** Junjie Guan, Burak Kizil, Garima Kalakoti, Delf-Magnus Kummerfeld, Oleksii Doroshenko, Vanesa Pelcastre-Neri, Nadine Chiara Frigger, Emilio Cirri, Nadine Pömpner, Manisha Goyal, Christina Janster, Johannes Zimmermann, Handan Melike Dönertaş, Katarzyna Winek

## Abstract

Ischemic stroke poses a significant medical challenge with limited therapy options, therefore detailed understanding of stroke-associated pathophysiological processes across systems and organs is crucial for further research and identification of novel therapeutic targets. In this manuscript, we provide parallel multi-omic host and gut microbiome characterization on several timepoints (day 1, 7 and 14) in the mouse experimental stroke model (middle cerebral artery occlusion, MCAo). Expanding existing host-derived datasets, we profiled transcriptomes from microglia, brain-infiltrating leukocytes and peripheral leukocytes using single cell RNA sequencing. Our data deliver time-resolved characterization of microglial subtypes and highlight heterogeneous dendritic cell populations as main interaction partners of microglia on all timepoints. In peripheral blood, we did not observe large transcriptomic differences when comparing the immune subsets from MCAo and sham-operated control animals. Here, the neutrophils exhibited most transcriptomic changes on day 1 among all blood leukocytes. Parallel proteomic analysis of 5 intestinal segments (duodenum, jejunum, ileum, caecum and colon) and mesenteric lymph nodes highlighted day 7 as the most important timepoint for changes in the gut-related metabolic pathways especially in the jejunum and colon. Specific hypothesis testing revealed compartmentalized regulation of gut-related immune pathways and proteins related to gut permeability. Finally, gut microbiome analyses (longitudinal metatranscriptomics including day -1, 3, 7, 14, and metagenomics from day 14) highlighted temporally matched changes in microbial gene expression (with day 7 emerging again as the most relevant timepoint), larger overall community perturbations when compared to baseline from day -1 in stroke animals and expansion of facultative anaerobes on day 7.

**Graphical abstract:** We performed longitudinal multi-omic host and gut microbiota profiling from experimental stroke and sham control mice. Our data indicate marked differences in brain-infiltrating leukocytes and microglia already on early timepoints after surgery, whereas stroke-specific changes in gut proteomics, bacterial gene expression and community structure emerge on day 7 after middle cerebral artery occlusion/sham surgery.

Created in https://BioRender.com
