## Supplementary Table 1 for "Temporal multi-omic profiling of immune, gut, and microbiome responses to ischemic stroke reveals convergence of host and microbial perturbations one week after brain injury"

### Sheet: annotation markers
	Celltypes	Markers	References	Links
Main populations	Microglia	Tmem119, P2ry12, Sall1, Hexb, Fcrls, Cx3cr1, Csf1r; injury/activated: Apoe, Trem2, Cst7, Cd74, Itgax, Axl	Butovsky et al., 2014, Nature Neuroscience	https://doi.org/10.1038/nn.3599
			Bennett et al., 2018, Neuron	https://doi.org/10.1016/j.neuron.2018.05.014
			Keren-Shaul et al., 2017, Cell	https://doi.org/10.1016/j.cell.2017.05.018
			Deczkowska et al., 2018, Cell	https://doi.org/10.1016/j.cell.2018.05.003
	Monocyte	Ccr2, Ly6c2, Sell, Cx3cr1, Nr4a1, Klf2, Cd14, Itgam, Lyz2, Itgal	Mildner et al., 2017, Immunity	https://doi.org/10.1016/j.immuni.2017.04.018
			Guilliams et al., 2018, Immunity	https://doi.org/10.1016/j.immuni.2018.10.005
			Meghraoui-Kheddar et al., 2020, Frontiers in Immunology	https://doi.org/10.3389/fimmu.2020.01117
	Neutrophil	Ly6g, S100a8, S100a9, Mmp8, Mmp9, Csf3r, Cxcr2, Elane, Mpo	Ericson et al., 2014, PLoS ONE	https://doi.org/10.1371/journal.pone.0108553
			Calcagno et al., 2021, Journal of the American Heart Association	https://doi.org/10.1161/JAHA.120.019019
			Pham et al., 2023, Nature Communications	https://doi.org/10.1038/s41467-023-41089-w
	DC	Xcr1, Clec9a, Batf3, Cd8a, Irf8, Sirpa, Itgam, Irf4, Siglech, Bst2, Ly6c2, Ptprc, Tcf4, Itgax, H2-Aa, H2-Ab1	Brown et al., 2019, Cell	https://doi.org/10.1016/j.cell.2019.09.035
			Liu et al., 2023, Immunity	https://doi.org/10.1016/j.immuni.2023.07.001
			Tabula Muris Consortium, 2018, Nature	https://doi.org/10.1038/s41586-018-0590-4
	Tcell	Cd3d, Cd3e, Trac, Cd4, Il7r, Ifng, Cd69, Cd8a, Cd8b1, Gzmb, Gzma, Prf1, Foxp3, Il2ra, Pdcd1, Lag3, Tox	Tabula Muris Consortium, 2018, Nature	https://doi.org/10.1038/s41586-018-0590-4
			Jenkins et al., 2023, Oxford Open Immunology	https://doi.org/10.1093/oxfimm/iqad006
			Andrews et al., 2024, Cell	https://doi.org/10.1016/j.cell.2024.07.016
	Bcell	Ms4a1, Cd19, Cd79a, Cd79b, Ighm, Igha, Sdc1	Tabula Muris Consortium, 2018, Nature	https://doi.org/10.1038/s41586-018-0590-4
			Stewart et al., 2021, Frontiers in Immunology	https://doi.org/10.3389/fimmu.2021.602539
			Kim et al., 2023, Frontiers in Immunology	https://doi.org/10.3389/fimmu.2023.1279439
	Macrophage	Mrc1, Lyve1, Clec4f, Ms4a7, Itgam, Adgre1, Csf1r, Mertk, Ccr2, Ly6c2, Arg1, Gpnmb, Cd63, Cd68, C1qa, Cd74, H2-Ab1	Van Hove et al., 2019, Nature Neuroscience	https://doi.org/10.1038/s41593-019-0393-4
			Zhang et al., 2025, Nature Communications	https://doi.org/10.1038/s41467-025-58254-y
			Guilliams et al., 2018, Immunity	https://doi.org/10.1016/j.immuni.2018.10.005
	NK	Ncr1, Klrk1, Klrb1c, Nkg7, Gzmb, Gzma	Crinier et al., 2018, Immunity	https://doi.org/10.1016/j.immuni.2018.09.009
			Tabula Muris Consortium, 2018, Nature	https://doi.org/10.1038/s41586-018-0590-4
	ILC	Il7r, Id2, Tcf7, Tbx21, Gata3, Il5, Il13, Rorc	Ghaedi et al., 2020, Journal of Experimental Medicine	https://doi.org/10.1084/jem.20182293
			Xiong et al., 2022, Cell Reports	https://doi.org/10.1016/j.celrep.2022.111569
			Tabula Muris Consortium, 2018, Nature	https://doi.org/10.1038/s41586-018-0590-4
	Plasma	Sdc1, Prdm1, Xbp1	Shaffer et al., 2004, Immunity	https://doi.org/10.1016/j.immuni.2004.06.010
			Shi et al., 2015, Nature Immunology	https://doi.org/10.1038/ni.3154
			Tabula Muris Consortium, 2018, Nature	https://doi.org/10.1038/s41586-018-0590-4
	Eosinophil	Siglecf, Il5ra, Ccr3, Epx, Prg2	Jorssen et al., 2024, Immunity	https://doi.org/10.1016/j.immuni.2024.04.027
			Bochner, 2009, Clinical & Experimental Allergy	https://doi.org/10.1111/j.1365-2222.2008.03173.x
			R&D Systems marker guide	https://www.rndsystems.com/resources/cell-markers/immune-cells/granulocytes/eosinophil-cell-markers
	Basophil	Mcpt8, Fcer1a, Cd200r3, Gata2	Hamey et al., 2020, Allergy	https://doi.org/10.1111/all.14633
			Pellefigues et al., 2019, Frontiers in Immunology	https://doi.org/10.3389/fimmu.2019.02143
			Tabula Muris Consortium, 2018, Nature	https://doi.org/10.1038/s41586-018-0590-4
Subpopulations	cDC1	Xcr1, Clec9a, Batf3, Irf8, Itgae	Anderson III et al., 2021, Nature Reviews Immunology	https://doi.org/10.1038/s41577-020-00413-x			https://doi.org/10.1038/s41577-020-00413-x
	cDC1	Xcr1, Clec9a, Batf3, Irf8, Itgae	Domingo-Gonzalez et al., 2020, eLife	https://doi.org/10.7554/eLife.56890			https://doi.org/10.7554/eLife.56890
	cDC2	Sirpa, Itgam, Irf4, Cd209a	Bosteels et al., 2020, Immunity	https://doi.org/10.1016/j.immuni.2020.04.005			https://doi.org/10.1016/j.immuni.2020.04.005
	cDC2	Sirpa, Itgam, Irf4, Cd209a	Papaioannou et al., 2021, Nature Communications	https://doi.org/10.1038/s41467-020-20659-2			https://doi.org/10.1038/s41467-020-20659-2
	moDC	Lyz2, Ly6c1, Fcgr1, Ccr2, Itgax, Cd14, Mafb	Voboril et al., 2020, Nature Communications	https://doi.org/10.1038/s41467-020-16081-3			https://doi.org/10.1038/s41467-020-16081-3
	moDC	Lyz2, Ly6c1, Fcgr1, Ccr2, Itgax, Cd14, Mafb	Zernecke et al., 2023, Cardiovascular Research	https://doi.org/10.1093/cvr/cvac161			https://doi.org/10.1093/cvr/cvac161
	migDC	Ccr7, Fscn1, Relb, Lgals3, Cxcl16	Yamakita et al., 2011, The Journal of Immunology	https://doi.org/10.4049/jimmunol.1001667			https://doi.org/10.4049/jimmunol.1001667
	migDC	Ccr7, Fscn1, Relb, Lgals3, Cxcl16	Nakano et al., 2013, Mucosal Immunology	https://doi.org/10.1038/mi.2012.106			https://doi.org/10.1038/mi.2012.106
	migDC	Ccr7, Fscn1, Relb, Lgals3, Cxcl16	Saddawi-Konefka et al., 2024, Nature Communications	https://doi.org/10.1038/s41467-024-53112-9			https://doi.org/10.1038/s41467-024-53112-9
	pDC	Siglech, Bst2, Ly6c2, Ly6d, Tcf4, Pacsin1	Lutz et al., 2022, Nature Communications	https://doi.org/10.1038/s41467-022-31054-4			https://doi.org/10.1038/s41467-022-31054-4
	pDC	Siglech, Bst2, Ly6c2, Ly6d, Tcf4, Pacsin1	Valente et al., 2023, Nature Immunology	https://doi.org/10.1038/s41590-023-01454-9			https://doi.org/10.1038/s41590-023-01454-9
	CD4T	Cd4, Il7r, Tcf7, Sell, Cd27, Cd28	Andreatta et al., 2021, Nature Communications	https://doi.org/10.1038/s41467-021-23324-4			https://doi.org/10.1038/s41467-021-23324-4
	CD4T	Cd4, Il7r, Tcf7, Sell, Cd27, Cd28	Szabo et al., 2019, Nature Communications	https://doi.org/10.1038/s41467-019-12464-3			https://doi.org/10.1038/s41467-019-12464-3
	CD8T	Cd8a, Cd8b1, Gzmk, Gzmb, Prf1	Andreatta et al., 2021, Nature Communications	https://doi.org/10.1038/s41467-021-23324-4			https://doi.org/10.1038/s41467-021-23324-4
	CD8T	Cd8a, Cd8b1, Gzmk, Gzmb, Prf1	Abbas et al., 2021, Nature Communications	https://doi.org/10.1038/s41467-021-26282-z			https://doi.org/10.1038/s41467-021-26282-z
	gdT	Trdc, Trgc1, Trgc2, Trdv1, Trdv4, Trgv4, Trgv5, Il17a, Il23r	Petermann et al., 2010, Immunity	https://doi.org/10.1016/j.immuni.2010.08.013			https://doi.org/10.1016/j.immuni.2010.08.013
	gdT	Trdc, Trgc1, Trgc2, Trdv1, Trdv4, Trgv4, Trgv5, Il17a, Il23r	Papotto et al., 2018, Journal of Autoimmunity	https://doi.org/10.1016/j.jaut.2017.11.006			https://doi.org/10.1016/j.jaut.2017.11.006
	Treg	Foxp3, Il2ra, Ctla4, Il10	Zemmour et al., 2018, Nature Immunology	https://doi.org/10.1038/s41590-018-0051-0			https://doi.org/10.1038/s41590-018-0051-0
	Treg	Foxp3, Il2ra, Ctla4, Il10	Jamison et al., 2024, Cell Reports	https://doi.org/10.1016/j.celrep.2024.114938			https://doi.org/10.1016/j.celrep.2024.114938
	NKT	Klrb1c, Zbtb16, Cxcr6, Il12rb2	Savage et al., 2008, Immunity	https://doi.org/10.1016/j.immuni.2008.07.011			https://doi.org/10.1016/j.immuni.2008.07.011
	NKT	Klrb1c, Zbtb16, Cxcr6, Il12rb2	Engel et al., 2016, Nature Immunology	https://doi.org/10.1038/ni.3437			https://doi.org/10.1038/ni.3437
	NKT	Klrb1c, Zbtb16, Cxcr6, Il12rb2	Lee et al., 2016, The Journal of Immunology	https://doi.org/10.4049/jimmunol.1600643			https://doi.org/10.4049/jimmunol.1600643
